# A general deep hybrid model for bioreactor systems: combining first Principles equations with deep neural networks

**DOI:** 10.1101/2022.06.07.495118

**Authors:** José Pinto, Mykaella Mestre, Rafael S. Costa, Gerald Striedner, Rui Oliveira

## Abstract

Numerous studies have reported the use of hybrid semiparametric systems that combine shallow neural networks with mechanistic models for bioprocess modeling. Here we revisit the general bioreactor hybrid modeling problem and introduce some of the most recent deep learning techniques. The single layer networks were extended to multi-layer networks with varying depths and combined with First Principles equations in the form of deep hybrid models. Deep learning techniques, namely the adaptive moment estimation method (ADAM), stochastic regularization and depth-dependent weights initialization were evaluated. Modified sensitivity equations are proposed for the computation of gradients in order to reduce CPU time for the training of deep hybrid models. The methods are illustrated with applications to a synthetic dataset and a pilot 50 L MUT+ *Pichia pastoris* process expressing a single chain antibody fragment. All in all, the results point to a systematic generalization improvement of deep hybrid models over its shallow counterpart. Moreover, the CPU cost to train the deep hybrid models is shown to be lower than for the shallow counterpart. In the pilot 50L MUT+ *Pichia* pastoris data set, the prediction accuracy was increased by 18.4% and the CPU decreased by 43.4%.

**Highlights:**

- Shallow hybrid models have been widely used for bioprocess modeling and optimization
- Non-deep training using e.g. the Levenberg – Marquardt method, cross-validation and indirect sensitivity equations have been the methods of choice
- Deep learning with ADAM, stochastic regularization and indirect sensitivity significantly reduces the training CPU
- The generalization capacity of deep hybrid models systematically outperforms that of shallow hybrid models
