## Supplementary material for "A general deep hybrid model for bioreactor systems: combining first Principles equations with deep neural networks": Supp. information A

### Sheet: Information
Supplementary file A
General Deep Hybrid Modeling For Bioreactor Systems. Blending Material Balance Equations with Deep Neural Networks
José Pinto (1), Mykaella Meste (1), Rafael S Costa (1), Gerald Striedner (2), Rui Oliveira (1*)
1 LAQV-REQUIMTE, Science and Engineering School, NOVA University of Lisbon, Portugal;
2 Dep. Biotechnology, BOKU University, Vienna, Austria
*Corresponding author: rmo@fct.unl.pt

### Sheet: Design Factors
This table contains a Central Composite Design of Experiments with four factors:
tInd - Induction time (hours)
muPreInd - Desired specific growth rate before induction (1/h)
muInd - Desired specific growth rate post induction (1/h)
vpInd - Desired specific protein production rate (g/g/h)
Exp	tInd	muPreInd	muInd	vpInd
1	6	0.25	0.25	0.25
2	6	0.25	0.25	0.75
3	6	0.25	0.75	0.25
4	6	0.25	0.75	0.75
5	6	0.75	0.25	0.25
6	6	0.75	0.25	0.75
7	6	0.75	0.75	0.25
8	6	0.75	0.75	0.75
9	8	0.25	0.25	0.25
10	8	0.25	0.25	0.75
11	8	0.25	0.75	0.25
12	8	0.25	0.75	0.75
13	8	0.75	0.25	0.25
14	8	0.75	0.25	0.75
15	8	0.75	0.75	0.25
16	8	0.75	0.75	0.75
17	5	0.5	0.5	0.5
18	9	0.5	0.5	0.5
19	7	0	0.5	0.5
20	7	1	0.5	0.5
21	7	0.5	0	0.5
22	7	0.5	1	0.5
23	7	0.5	0.5	0
24	7	0.5	0.5	1
25	7	0.5	0.5	0.5

### Sheet: Experiments
		DoE factors				Process dynamics
Exp	Time	tInd	muPreInd	muInd	vpInd	Feed Substrate	Feed Inducer	Biomass	Substrate	Product	Inducer	Volume
	h	h	1/h	1/h	g/g/h	L/h	L/h	g/L	g/L	g/L	g/L	L
1	0	6	0.25	0.25	0.25	0.00314712	0	0.1	40	0	0	1
	1	6	0.25	0.25	0.25	0.00404098	0	0.178446	40.0333	0.000417063	0	1.00314
	2	6	0.25	0.25	0.25	0.00518873	0	0.318153	39.9968	0.00115898	0	1.00715
	3	6	0.25	0.25	0.25	0.00666246	0	0.566539	39.8195	0.00247704	0	1.01243
	4	6	0.25	0.25	0.25	0.00855476	0	1.00753	39.3392	0.0048157	0	1.01906
	5	6	0.25	0.25	0.25	0.00274613	0.00625	1.7887	38.2834	0.00895657	1.41023e-06	1.02739
	6	6	0.25	0.25	0.25	0.0035261	0.00802516	3.17045	35.4763	0.127404	0.0241272	1.03639
	7	6	0.25	0.25	0.25	0.00452761	0.0103045	5.56602	30.6558	0.497163	0.0545281	1.04796
	8	6	0.25	0.25	0.25	0.00581356	0.0132313	9.50547	22.7772	1.23513	0.0925823	1.0628
	9	6	0.25	0.25	0.25	0.00746476	0.0169893	15.0007	11.8101	2.39033	0.140004	1.0819
	10	6	0.25	0.25	0.25	0.00746476	0.0169893	19.3816	2.9835	3.40528	0.198354	1.10636
2	0	6	0.25	0.25	0.75	0.00314712	0	0.1	40	0	0	1
	1	6	0.25	0.25	0.75	0.00404098	0	0.178446	40.0333	0.000417063	0	1.00314
	2	6	0.25	0.25	0.75	0.00518873	0	0.318153	39.9968	0.00115898	0	1.00715
	3	6	0.25	0.25	0.75	0.00666246	0	0.566539	39.8195	0.00247704	0	1.01243
	4	6	0.25	0.25	0.75	0.00855476	0	1.00753	39.3392	0.0048157	0	1.01906
	5	6	0.25	0.25	0.75	0.00274613	0.01875	1.7887	38.2833	0.00895655	1.07599e-05	1.0274
	6	6	0.25	0.25	0.75	0.0035261	0.0396938	3.12776	35.0629	0.200269	0.071524	1.04889
	7	6	0.25	0.25	0.75	0.00452761	0.0840317	5.25653	29.5814	0.66218	0.214075	1.09211
	8	6	0.25	0.25	0.75	0.00581356	0.177895	8.08614	21.4253	1.38979	0.48265	1.18065
	9	6	0.25	0.25	0.75	0.00746476	0.376604	10.5734	11.9518	2.16879	0.939474	1.36448
	10	6	0.25	0.25	0.75	0.00746476	0.376604	10.726	4.90035	2.43336	1.59466	1.74857
3	0	6	0.25	0.75	0.25	0.00314712	0	0.1	40	0	0	1
	1	6	0.25	0.75	0.25	0.00404098	0	0.178446	40.0333	0.000417063	0	1.00314
	2	6	0.25	0.75	0.25	0.00518873	0	0.318153	39.9968	0.00115898	0	1.00715
	3	6	0.25	0.75	0.25	0.00666246	0	0.566539	39.8195	0.00247704	0	1.01243
	4	6	0.25	0.75	0.25	0.00855476	0	1.00753	39.3392	0.0048157	0	1.01906
	5	6	0.25	0.75	0.25	0.165473	0.00625	1.78866	38.2847	0.00895636	3.54006e-06	1.02742
	6	6	0.25	0.75	0.25	0.350306	0.00802516	2.74127	44.2346	0.104971	0.0208526	1.19922
	7	6	0.25	0.75	0.25	0.741597	0.0103045	3.74556	53.3535	0.304773	0.0366593	1.55797
	8	6	0.25	0.75	0.25	1.56996	0.0132313	4.40136	64.4278	0.495346	0.0425571	2.31098
	9	6	0.25	0.75	0.25	3.32361	0.0169893	4.45166	74.9482	0.580183	0.0388362	3.89547
	10	6	0.25	0.75	0.25	3.32361	0.0169893	4.01282	83.1097	0.547633	0.0302981	7.23622
4	0	6	0.25	0.75	0.75	0.00314712	0	0.1	40	0	0	1
	1	6	0.25	0.75	0.75	0.00404098	0	0.178446	40.0333	0.000417063	0	1.00314
	2	6	0.25	0.75	0.75	0.00518873	0	0.318153	39.9968	0.00115898	0	1.00715
	3	6	0.25	0.75	0.75	0.00666246	0	0.566539	39.8195	0.00247704	0	1.01243
	4	6	0.25	0.75	0.75	0.00855476	0	1.00753	39.3392	0.0048157	0	1.01906
	5	6	0.25	0.75	0.75	0.165473	0.01875	1.78868	38.284	0.00895646	5.26574e-06	1.02741
	6	6	0.25	0.75	0.75	0.350306	0.0396938	2.70996	43.7802	0.168896	0.0619021	1.21162
	7	6	0.25	0.75	0.75	0.741597	0.0840317	3.60336	51.9447	0.437125	0.145953	1.60156
	8	6	0.25	0.75	0.75	1.56996	0.177895	4.03812	61.5781	0.662149	0.234831	2.42778
	9	6	0.25	0.75	0.75	3.32361	0.376604	3.82592	70.5133	0.746055	0.30704	4.17949
	10	6	0.25	0.75	0.75	3.32361	0.376604	3.18785	77.3093	0.697987	0.354038	7.88039
5	0	6	0.75	0.25	0.25	0.0155662	0	0.1	40	0	0	1
	1	6	0.75	0.25	0.25	0.0329536	0	0.176248	40.7708	0.000411915	0	1.01563
	2	6	0.75	0.25	0.25	0.0697628	0	0.305512	42.3687	0.00111282	0	1.0486
	3	6	0.75	0.25	0.25	0.147688	0	0.511971	45.5431	0.00223781	0	1.11881
	4	6	0.75	0.25	0.25	0.312655	0	0.805772	51.2048	0.00384885	0	1.26662
	5	6	0.75	0.25	0.25	0.0082384	0.01875	1.14139	59.8875	0.00570882	1.11713e-05	1.57902
	6	6	0.75	0.25	0.25	0.0105783	0.0240755	1.97142	57.7287	0.105624	0.0467098	1.60599
	7	6	0.75	0.25	0.25	0.0135828	0.0309135	3.37592	54.3187	0.370724	0.104404	1.64063
	8	6	0.75	0.25	0.25	0.0174407	0.0396938	5.67694	49.0024	0.869546	0.175154	1.68521
	9	6	0.75	0.25	0.25	0.0223943	0.0509678	9.29352	40.938	1.73291	0.26073	1.74248
	10	6	0.75	0.25	0.25	0.0223943	0.0509678	14.6294	29.3184	3.12436	0.362496	1.81586
6	0	6	0.75	0.25	0.75	0.0155662	0	0.1	40	0	0	1
	1	6	0.75	0.25	0.75	0.0329536	0	0.176248	40.7708	0.000411915	0	1.01563
	2	6	0.75	0.25	0.75	0.0697628	0	0.305512	42.3687	0.00111282	0	1.0486
	3	6	0.75	0.25	0.75	0.147688	0	0.511971	45.5431	0.00223781	0	1.11881
	4	6	0.75	0.25	0.75	0.312655	0	0.805772	51.2048	0.00384885	0	1.26662
	5	6	0.75	0.25	0.75	0.0082384	0.05625	1.14135	59.8893	0.00570859	3.47825e-06	1.57908
	6	6	0.75	0.25	0.75	0.0105783	0.119081	1.92282	56.4204	0.145041	0.136908	1.64357
	7	6	0.75	0.25	0.75	0.0135828	0.252095	3.06994	50.3652	0.426943	0.395605	1.77327
	8	6	0.75	0.25	0.75	0.0174407	0.533685	4.44946	40.9787	0.827897	0.838664	2.03898
	9	6	0.75	0.25	0.75	0.0223943	1.12981	5.58224	28.8552	1.24427	1.48439	2.59009
	10	6	0.75	0.25	0.75	0.0223943	1.12981	5.74182	16.8875	1.45076	2.23492	3.74217
7	0	6	0.75	0.75	0.25	0.0155662	0	0.1	40	0	0	1
	1	6	0.75	0.75	0.25	0.0329536	0	0.176248	40.7708	0.000411915	0	1.01563
	2	6	0.75	0.75	0.25	0.0697628	0	0.305512	42.3687	0.00111282	0	1.0486
	3	6	0.75	0.75	0.25	0.147688	0	0.511971	45.5431	0.00223781	0	1.11881
	4	6	0.75	0.75	0.25	0.312655	0	0.805772	51.2048	0.00384885	0	1.26662
	5	6	0.75	0.75	0.25	0.496418	0.01875	1.14133	59.8899	0.00570851	4.138e-06	1.5791
	6	6	0.75	0.75	0.25	1.05092	0.0240755	1.49842	67.6241	0.0739528	0.0358165	2.09526
	7	6	0.75	0.75	0.25	2.22479	0.0309135	1.69124	76.4742	0.162131	0.05404	3.17119
	8	6	0.75	0.75	0.25	4.70988	0.0396938	1.65259	84.3808	0.208259	0.0543628	5.42702
	9	6	0.75	0.75	0.25	9.97082	0.0509678	1.45117	90.161	0.205643	0.0446025	10.1734
	10	6	0.75	0.75	0.25	9.97082	0.0509678	1.19321	93.8847	0.173716	0.0325653	20.1938
8	0	6	0.75	0.75	0.75	0.0155662	0	0.1	40	0	0	1
	1	6	0.75	0.75	0.75	0.0329536	0	0.176248	40.7708	0.000411915	0	1.01563
	2	6	0.75	0.75	0.75	0.0697628	0	0.305512	42.3687	0.00111282	0	1.0486
	3	6	0.75	0.75	0.75	0.147688	0	0.511971	45.5431	0.00223781	0	1.11881
	4	6	0.75	0.75	0.75	0.312655	0	0.805772	51.2048	0.00384885	0	1.26662
	5	6	0.75	0.75	0.75	0.496418	0.05625	1.14133	59.8896	0.00570854	5.40854e-06	1.57909
	6	6	0.75	0.75	0.75	1.05092	0.119081	1.47085	66.4235	0.10594	0.105552	2.13177
	7	6	0.75	0.75	0.75	2.22479	0.252095	1.60472	73.4309	0.209008	0.212419	3.30187
	8	6	0.75	0.75	0.75	4.70988	0.533685	1.49444	79.3247	0.255401	0.295879	5.77924
	9	6	0.75	0.75	0.75	9.97082	1.12981	1.23466	83.436	0.247676	0.348827	11.029
	10	6	0.75	0.75	0.75	9.97082	1.12981	0.943246	85.9965	0.211084	0.378068	22.1309
9	0	8	0.25	0.25	0.25	0.00314712	0	0.1	40	0	0	1
	1	8	0.25	0.25	0.25	0.00404098	0	0.178446	40.0333	0.000417063	0	1.00314
	2	8	0.25	0.25	0.25	0.00518873	0	0.318153	39.9968	0.00115898	0	1.00715
	3	8	0.25	0.25	0.25	0.00666246	0	0.566539	39.8195	0.00247704	0	1.01243
	4	8	0.25	0.25	0.25	0.00855476	0	1.00753	39.3392	0.0048157	0	1.01906
	5	8	0.25	0.25	0.25	0.0109845	0	1.78868	38.284	0.00895647	0	1.0274
	6	8	0.25	0.25	0.25	0.0141044	0	3.16526	36.2152	0.0162517	0	1.03865
	7	8	0.25	0.25	0.25	0.00452761	0.00625	5.57406	32.2648	0.0290142	4.3307e-06	1.05278
	8	8	0.25	0.25	0.25	0.00581356	0.00802516	9.72916	24.1055	0.379047	0.0235103	1.06356
	9	8	0.25	0.25	0.25	0.00746476	0.0103045	15.8985	11.9937	1.3199	0.053014	1.0774
	10	8	0.25	0.25	0.25	0.00746476	0.0103045	20.7991	2.36583	2.23369	0.0897897	1.09517
10	0	8	0.25	0.25	0.75	0.00314712	0	0.1	40	0	0	1
	1	8	0.25	0.25	0.75	0.00404098	0	0.178446	40.0333	0.000417063	0	1.00314
	2	8	0.25	0.25	0.75	0.00518873	0	0.318153	39.9968	0.00115898	0	1.00715
	3	8	0.25	0.25	0.75	0.00666246	0	0.566539	39.8195	0.00247704	0	1.01243
	4	8	0.25	0.25	0.75	0.00855476	0	1.00753	39.3392	0.0048157	0	1.01906
	5	8	0.25	0.25	0.75	0.0109845	0	1.78868	38.284	0.00895647	0	1.0274
	6	8	0.25	0.25	0.75	0.0141044	0	3.16526	36.2152	0.0162517	0	1.03865
	7	8	0.25	0.25	0.75	0.00452761	0.01875	5.57406	32.265	0.0290142	1.02869e-07	1.05278
	8	8	0.25	0.25	0.75	0.00581356	0.0396938	9.59847	23.8603	0.597752	0.0697044	1.07606
	9	8	0.25	0.25	0.75	0.00746476	0.0840317	15.0452	11.9672	1.78043	0.208428	1.12157
	10	8	0.25	0.25	0.75	0.00746476	0.0840317	18.3797	2.9167	2.70846	0.469781	1.21306
11	0	8	0.25	0.75	0.25	0.00314712	0	0.1	40	0	0	1
	1	8	0.25	0.75	0.25	0.00404098	0	0.178446	40.0333	0.000417063	0	1.00314
	2	8	0.25	0.75	0.25	0.00518873	0	0.318153	39.9968	0.00115898	0	1.00715
	3	8	0.25	0.75	0.25	0.00666246	0	0.566539	39.8195	0.00247704	0	1.01243
	4	8	0.25	0.75	0.25	0.00855476	0	1.00753	39.3392	0.0048157	0	1.01906
	5	8	0.25	0.75	0.25	0.0109845	0	1.78868	38.284	0.00895647	0	1.0274
	6	8	0.25	0.75	0.25	0.0141044	0	3.16526	36.2152	0.0162517	0	1.03865
	7	8	0.25	0.75	0.25	0.741597	0.00625	5.57374	32.2688	0.0290125	1.95501e-06	1.05284
	8	8	0.25	0.75	0.25	1.56996	0.00802516	5.80502	55.0631	0.188967	0.0138842	1.80092
	9	8	0.25	0.75	0.25	3.32361	0.0103045	5.37784	71.3337	0.330733	0.0168999	3.37894
	10	8	0.25	0.75	0.25	3.32361	0.0103045	4.59499	81.7146	0.35437	0.0146474	6.71245
12	0	8	0.25	0.75	0.75	0.00314712	0	0.1	40	0	0	1
	1	8	0.25	0.75	0.75	0.00404098	0	0.178446	40.0333	0.000417063	0	1.00314
	2	8	0.25	0.75	0.75	0.00518873	0	0.318153	39.9968	0.00115898	0	1.00715
	3	8	0.25	0.75	0.75	0.00666246	0	0.566539	39.8195	0.00247704	0	1.01243
	4	8	0.25	0.75	0.75	0.00855476	0	1.00753	39.3392	0.0048157	0	1.01906
	5	8	0.25	0.75	0.75	0.0109845	0	1.78868	38.284	0.00895647	0	1.0274
	6	8	0.25	0.75	0.75	0.0141044	0	3.16526	36.2152	0.0162517	0	1.03865
	7	8	0.25	0.75	0.75	0.741597	0.01875	5.57408	32.2648	0.0290143	-3.09973e-07	1.05278
	8	8	0.25	0.75	0.75	1.56996	0.0396938	5.75951	54.7029	0.323988	0.0413902	1.81393
	9	8	0.25	0.75	0.75	3.32361	0.0840317	5.2778	70.4775	0.556212	0.0683104	3.424
	10	8	0.25	0.75	0.75	3.32361	0.0840317	4.43704	80.459	0.616915	0.0834366	6.83082
13	0	8	0.75	0.25	0.25	0.0155662	0	0.1	40	0	0	1
	1	8	0.75	0.25	0.25	0.0329536	0	0.176248	40.7708	0.000411915	0	1.01563
	2	8	0.75	0.25	0.25	0.0697628	0	0.305512	42.3687	0.00111282	0	1.0486
	3	8	0.75	0.25	0.25	0.147688	0	0.511971	45.5431	0.00223781	0	1.11881
	4	8	0.75	0.25	0.25	0.312655	0	0.805772	51.2048	0.00384885	0	1.26662
	5	8	0.75	0.25	0.25	0.661891	0	1.14119	59.895	0.00570779	0	1.5793
	6	8	0.75	0.25	0.25	1.40122	0	1.39743	70.5797	0.0071638	0	2.24151
	7	8	0.75	0.25	0.25	0.0135828	0.01875	1.46646	80.7047	0.00762017	8.28467e-06	3.6422
	8	8	0.75	0.25	0.25	0.0174407	0.0240755	2.46374	78.3829	0.0850901	0.020422	3.67443
	9	8	0.75	0.25	0.25	0.0223943	0.0309135	4.14112	74.6335	0.328849	0.0461146	3.71595
	10	8	0.75	0.25	0.25	0.0223943	0.0309135	6.94735	68.5548	0.83272	0.0782688	3.76926
14	0	8	0.75	0.25	0.75	0.0155662	0	0.1	40	0	0	1
	1	8	0.75	0.25	0.75	0.0329536	0	0.176248	40.7708	0.000411915	0	1.01563
	2	8	0.75	0.25	0.75	0.0697628	0	0.305512	42.3687	0.00111282	0	1.0486
	3	8	0.75	0.25	0.75	0.147688	0	0.511971	45.5431	0.00223781	0	1.11881
	4	8	0.75	0.25	0.75	0.312655	0	0.805772	51.2048	0.00384885	0	1.26662
	5	8	0.75	0.25	0.75	0.661891	0	1.14119	59.895	0.00570779	0	1.5793
	6	8	0.75	0.25	0.75	1.40122	0	1.39743	70.5797	0.0071638	0	2.24151
	7	8	0.75	0.25	0.75	0.0135828	0.05625	1.46623	80.7079	0.00761897	-7.44179e-07	3.64277
	8	8	0.75	0.25	0.75	0.0174407	0.119081	2.43759	77.5971	0.137884	0.0606169	3.7127
	9	8	0.75	0.25	0.75	0.0223943	0.252095	3.96578	72.1274	0.460613	0.182436	3.84946
	10	8	0.75	0.25	0.75	0.0223943	0.252095	6.14006	63.0881	1.00724	0.414843	4.12399
15	0	8	0.75	0.75	0.25	0.0155662	0	0.1	40	0	0	1
	1	8	0.75	0.75	0.25	0.0329536	0	0.176248	40.7708	0.000411915	0	1.01563
	2	8	0.75	0.75	0.25	0.0697628	0	0.305512	42.3687	0.00111282	0	1.0486
	3	8	0.75	0.75	0.25	0.147688	0	0.511971	45.5431	0.00223781	0	1.11881
	4	8	0.75	0.75	0.25	0.312655	0	0.805772	51.2048	0.00384885	0	1.26662
	5	8	0.75	0.75	0.25	0.661891	0	1.14119	59.895	0.00570779	0	1.5793
	6	8	0.75	0.75	0.25	1.40122	0	1.39743	70.5797	0.0071638	0	2.24151
	7	8	0.75	0.75	0.25	2.22479	0.01875	1.46615	80.7088	0.00761858	5.04789e-06	3.64296
	8	8	0.75	0.75	0.25	4.70988	0.0240755	1.5246	86.5359	0.0435458	0.012743	5.88848
	9	8	0.75	0.75	0.25	9.97082	0.0309135	1.40465	91.2167	0.0786345	0.0161224	10.6298
	10	8	0.75	0.75	0.25	9.97082	0.0309135	1.19405	94.4027	0.0864774	0.0142996	20.6326
16	0	8	0.75	0.75	0.75	0.0155662	0	0.1	40	0	0	1
	1	8	0.75	0.75	0.75	0.0329536	0	0.176248	40.7708	0.000411915	0	1.01563
	2	8	0.75	0.75	0.75	0.0697628	0	0.305512	42.3687	0.00111282	0	1.0486
	3	8	0.75	0.75	0.75	0.147688	0	0.511971	45.5431	0.00223781	0	1.11881
	4	8	0.75	0.75	0.75	0.312655	0	0.805772	51.2048	0.00384885	0	1.26662
	5	8	0.75	0.75	0.75	0.661891	0	1.14119	59.895	0.00570779	0	1.5793
	6	8	0.75	0.75	0.75	1.40122	0	1.39743	70.5797	0.0071638	0	2.24151
	7	8	0.75	0.75	0.75	2.22479	0.05625	1.46623	80.7079	0.00761897	1.3359e-06	3.64277
	8	8	0.75	0.75	0.75	4.70988	0.119081	1.51521	85.9849	0.0756491	0.0379899	5.92447
	9	8	0.75	0.75	0.75	9.97082	0.252095	1.38339	90.0963	0.134775	0.0652311	10.7553
	10	8	0.75	0.75	0.75	9.97082	0.252095	1.15847	92.84	0.15317	0.0815113	20.9784
17	0	5	0.5	0.5	0.5	0.00808197	0	0.1	40	0	0	1
	1	5	0.5	0.5	0.5	0.0133249	0	0.177558	40.331	0.000414984	0	1.00814
	2	5	0.5	0.5	0.5	0.0219691	0	0.313604	40.8529	0.00114239	0	1.02173
	3	5	0.5	0.5	0.5	0.0362209	0	0.54939	41.6324	0.00240198	0	1.04387
	4	5	0.5	0.5	0.5	0.0298591	0.025	0.950096	42.7685	0.00454092	-9.27772e-07	1.08011
	5	5	0.5	0.5	0.5	0.0492293	0.041218	1.61402	41.9404	0.110648	0.0881196	1.13498
	6	5	0.5	0.5	0.5	0.0811653	0.067957	2.62489	40.6465	0.341512	0.216161	1.22542
	7	5	0.5	0.5	0.5	0.133819	0.112042	3.98495	38.9165	0.69734	0.390455	1.37453
	8	5	0.5	0.5	0.5	0.22063	0.184726	5.54444	37.0276	1.1621	0.607939	1.62059
	9	5	0.5	0.5	0.5	0.363758	0.304562	7.00013	35.4797	1.67146	0.851009	2.02592
	10	5	0.5	0.5	0.5	0.363758	0.304562	8.0102	34.7946	2.125	1.09205	2.69412
18	0	9	0.5	0.5	0.5	0.00808197	0	0.1	40	0	0	1
	1	9	0.5	0.5	0.5	0.0133249	0	0.177558	40.331	0.000414984	0	1.00814
	2	9	0.5	0.5	0.5	0.0219691	0	0.313604	40.8529	0.00114239	0	1.02173
	3	9	0.5	0.5	0.5	0.0362209	0	0.54939	41.6324	0.00240198	0	1.04387
	4	9	0.5	0.5	0.5	0.0597181	0	0.950041	42.7718	0.00454065	0	1.08017
	5	9	0.5	0.5	0.5	0.0984585	0	1.61033	44.3676	0.00806277	0	1.13967
	6	9	0.5	0.5	0.5	0.162331	0	2.64619	46.5387	0.0135853	0	1.23888
	7	9	0.5	0.5	0.5	0.267638	0	4.16943	49.1589	0.0217012	0	1.4017
	8	9	0.5	0.5	0.5	0.22063	0.025	6.22268	51.9741	0.0326347	-8.9302e-07	1.66937
	9	9	0.5	0.5	0.5	0.363758	0.041218	9.63309	48.5775	0.558894	0.0522259	1.91507
	10	9	0.5	0.5	0.5	0.363758	0.041218	14.0387	43.8415	1.61791	0.114175	2.32005
19	0	7	0	0.5	0.5	0	0	0.1	40	0	0	1
	1	7	0	0.5	0.5	0	0	0.179005	39.8451	0.000418369	0	1
	2	7	0	0.5	0.5	0	0	0.320426	39.5678	0.00116726	0	1
	3	7	0	0.5	0.5	0	0	0.573559	39.0715	0.00250771	0	1
	4	7	0	0.5	0.5	0	0	1.02655	38.1832	0.00490651	0	1
	5	7	0	0.5	0.5	0	0	1.83659	36.5949	0.00919602	0	1
	6	7	0	0.5	0.5	0	0	3.28116	33.7624	0.0168457	0	1
	7	7	0	0.5	0.5	0	0	5.83125	28.7623	0.0303495	0	1
	8	7	0	0.5	0.5	0	0	10.1475	20.299	0.0532062	0	1
	9	7	0	0.5	0.5	0	0	16.1378	8.55325	0.0849277	0	1
	10	7	0	0.5	0.5	0	0	19.897	1.18231	0.104834	0	1
20	0	7	1	0.5	0.5	0.0266498	0	0.1	40	0	0	1
	1	7	1	0.5	0.5	0.0724417	0	0.174338	41.4104	0.000407435	0	1.02672
	2	7	1	0.5	0.5	0.196917	0	0.291279	45.0184	0.00106066	0	1.09912
	3	7	1	0.5	0.5	0.535276	0	0.43979	52.994	0.0019203	0	1.29604
	4	7	1	0.5	0.5	1.45503	0	0.545863	66.272	0.00260142	0	1.83124
	5	7	1	0.5	0.5	3.95518	0	0.520237	80.779	0.00259373	0	3.28577
	6	7	1	0.5	0.5	0.162331	0.05	0.394702	90.9645	0.00201698	4.97533e-06	7.23888
	7	7	1	0.5	0.5	0.267638	0.0824361	0.636743	90.0538	0.0246801	0.0268634	7.45121
	8	7	1	0.5	0.5	0.44126	0.135914	1.00789	88.6597	0.0884627	0.067929	7.80131
	9	7	1	0.5	0.5	0.727515	0.224084	1.54162	86.636	0.201874	0.128139	8.37851
	10	7	1	0.5	0.5	0.727515	0.224084	2.23754	83.9251	0.372049	0.211095	9.32954
21	0	7	0.5	0	0.5	0.00808197	0	0.1	40	0	0	1
	1	7	0.5	0	0.5	0.0133249	0	0.177558	40.331	0.000414984	0	1.00814
	2	7	0.5	0	0.5	0.0219691	0	0.313604	40.8529	0.00114239	0	1.02173
	3	7	0.5	0	0.5	0.0362209	0	0.54939	41.6324	0.00240198	0	1.04387
	4	7	0.5	0	0.5	0.0597181	0	0.950041	42.7718	0.00454065	0	1.08017
	5	7	0.5	0	0.5	0.0984585	0	1.61033	44.3676	0.00806277	0	1.13967
	6	7	0.5	0	0.5	0	0.025	2.64802	46.502	0.0135947	2.52523e-07	1.23803
	7	7	0.5	0	0.5	0	0.041218	4.63068	41.5914	0.306654	0.0791742	1.26303
	8	7	0.5	0	0.5	0	0.067957	7.88043	33.6162	1.00568	0.203224	1.3043
	9	7	0.5	0	0.5	0	0.112042	12.5757	21.9793	2.16384	0.391294	1.37227
	10	7	0.5	0	0.5	0	0.112042	17.3961	9.00728	3.51912	0.663688	1.48431
22	0	7	0.5	1	0.5	0.00808197	0	0.1	40	0	0	1
	1	7	0.5	1	0.5	0.0133249	0	0.177558	40.331	0.000414984	0	1.00814
	2	7	0.5	1	0.5	0.0219691	0	0.313604	40.8529	0.00114239	0	1.02173
	3	7	0.5	1	0.5	0.0362209	0	0.54939	41.6324	0.00240198	0	1.04387
	4	7	0.5	1	0.5	0.0597181	0	0.950041	42.7718	0.00454065	0	1.08017
	5	7	0.5	1	0.5	0.0984585	0	1.61033	44.3676	0.00806277	0	1.13967
	6	7	0.5	1	0.5	5.37565	0.025	2.64806	46.5011	0.013595	-3.14714e-07	1.23801
	7	7	0.5	1	0.5	14.6125	0.041218	0.837957	88.9732	0.0310308	0.0150619	6.63957
	8	7	0.5	1	0.5	39.721	0.067957	0.43102	96.0349	0.025071	0.0124402	21.2908
	9	7	0.5	1	0.5	107.973	0.112042	0.246067	98.3187	0.0160067	0.00878678	61.0775
	10	7	0.5	1	0.5	107.973	0.112042	0.14518	99.2162	0.00907663	0.00582218	169.147
23	0	7	0.5	0.5	0	0.00808197	0	0.1	40	0	0	1
	1	7	0.5	0.5	0	0.0133249	0	0.177558	40.331	0.000414984	0	1.00814
	2	7	0.5	0.5	0	0.0219691	0	0.313604	40.8529	0.00114239	0	1.02173
	3	7	0.5	0.5	0	0.0362209	0	0.54939	41.6324	0.00240198	0	1.04387
	4	7	0.5	0.5	0	0.0597181	0	0.950041	42.7718	0.00454065	0	1.08017
	5	7	0.5	0.5	0	0.0984585	0	1.61033	44.3676	0.00806277	0	1.13967
	6	7	0.5	0.5	0	0.0811653	0	2.64838	46.4948	0.0135966	0	1.23786
	7	7	0.5	0.5	0	0.133819	0	4.43555	45.9791	0.0230869	0	1.31948
	8	7	0.5	0.5	0	0.22063	0	7.1921	44.7551	0.0377211	0	1.45357
	9	7	0.5	0.5	0	0.363758	0	11.1608	42.4082	0.0587854	0	1.67481
	10	7	0.5	0.5	0	0.363758	0	16.4099	38.4886	0.0866381	0	2.03865
24	0	7	0.5	0.5	1	0.00808197	0	0.1	40	0	0	1
	1	7	0.5	0.5	1	0.0133249	0	0.177558	40.331	0.000414984	0	1.00814
	2	7	0.5	0.5	1	0.0219691	0	0.313604	40.8529	0.00114239	0	1.02173
	3	7	0.5	0.5	1	0.0362209	0	0.54939	41.6324	0.00240198	0	1.04387
	4	7	0.5	0.5	1	0.0597181	0	0.950041	42.7718	0.00454065	0	1.08017
	5	7	0.5	0.5	1	0.0984585	0	1.61033	44.3676	0.00806277	0	1.13967
	6	7	0.5	0.5	1	0.0811653	0.05	2.64802	46.502	0.0135947	3.63126e-07	1.23803
	7	7	0.5	0.5	1	0.133819	0.135914	4.25894	44.3192	0.334536	0.146068	1.36919
	8	7	0.5	0.5	1	0.22063	0.369453	6.17073	40.0658	0.881225	0.453873	1.63901
	9	7	0.5	0.5	1	0.363758	1.00428	7.53268	33.4666	1.42761	0.998008	2.23039
	10	7	0.5	0.5	1	0.363758	1.00428	7.35352	25.5872	1.65949	1.73502	3.59861
25	0	7	0.5	0.5	0.5	0.00808197	0	0.1	40	0	0	1
	1	7	0.5	0.5	0.5	0.0133249	0	0.177558	40.331	0.000414984	0	1.00814
	2	7	0.5	0.5	0.5	0.0219691	0	0.313604	40.8529	0.00114239	0	1.02173
	3	7	0.5	0.5	0.5	0.0362209	0	0.54939	41.6324	0.00240198	0	1.04387
	4	7	0.5	0.5	0.5	0.0597181	0	0.950041	42.7718	0.00454065	0	1.08017
	5	7	0.5	0.5	0.5	0.0984585	0	1.61033	44.3676	0.00806277	0	1.13967
	6	7	0.5	0.5	0.5	0.0811653	0.025	2.64802	46.5019	0.0135947	4.80034e-06	1.23803
	7	7	0.5	0.5	0.5	0.133819	0.041218	4.34705	45.126	0.284369	0.0744033	1.3442
	8	7	0.5	0.5	0.5	0.22063	0.067957	6.76492	43.0164	0.850129	0.174515	1.51956
	9	7	0.5	0.5	0.5	0.363758	0.112042	9.74505	40.3941	1.65437	0.297065	1.80833
	10	7	0.5	0.5	0.5	0.363758	0.112042	12.8015	37.9317	2.60143	0.431392	2.28413
26	0	7	-	-	-	0.00808197	0	0.1	40	0	0	1
	1	7	-	-	-	0.0133249	0	0.17879	39.9174	0.000417868	0	1.0012
	2	7	-	-	-	0.0219691	0	0.319551	39.733	0.00116407	0	1.00274
	3	7	-	-	-	0.0362209	0	0.571335	39.309	0.002498	0	1.00391
	4	7	-	-	-	0.0597181	0	0.97298	41.4163	0.00465052	2.55827e-12	1.05519
	5	7	-	-	-	0.0984585	0	1.69152	41.6294	0.0084699	6.23225e-10	1.08628
	6	7	-	-	-	0.0811653	0.05	2.99268	38.5996	0.157809	0.0427713	1.09806
	7	7	-	-	-	0.133819	0.135914	4.59988	40.9005	0.511594	0.11442	1.26651
	8	7	-	-	-	0.22063	0.369453	7.20073	39.0349	1.11581	0.174424	1.40763
	9	7	-	-	-	0.363758	1.00428	8.40895	40.4628	1.62463	0.535133	2.01559
	10	7	-	-	-	0.363758	1.00428	6.8434	39.0756	1.5632	1.29178	3.9315
27	0	7	-	-	-	0.00808197	0	0.1	40	0	0	1
	1	7	-	-	-	0.0133249	0	0.1778	40.2499	0.000415554	7.90099e-08	1.00678
	2	7	-	-	-	0.0219691	0	0.31815	39.9971	0.00116205	3.77234e-06	1.00716
	3	7	-	-	-	0.0362209	0	0.560471	40.4637	0.00246317	4.30565e-06	1.02339
	4	7	-	-	-	0.0597181	0	1.00336	39.5897	0.00486907	2.03689e-05	1.0233
	5	7	-	-	-	0.0984585	0	1.75325	39.3321	0.0346306	0.00710776	1.04823
	6	7	-	-	-	0.0811653	0.025	2.88013	40.4122	0.209811	0.0584677	1.13958
	7	7	-	-	-	0.133819	0.041218	4.73325	39.3067	0.584479	0.104838	1.2257
	8	7	-	-	-	0.22063	0.067957	6.93362	40.6265	1.12621	0.18145	1.45008
	9	7	-	-	-	0.363758	0.112042	10.8233	36.7401	2.04884	0.166618	1.57909
	10	7	-	-	-	0.363758	0.112042	15.4338	34.0747	3.16659	0.141351	1.86136

### Sheet: Model
Material balance equations:							Kinetic equations:									Controller equations:
																t<tInd
																t>tInd
							µ - Specific growth rate (1/h)									u1 = Substrate feed rate (L/h)
							Rr - Recovery Ratio (adimensional)									u2 = Inducer feed rate (L/h)
V - Volume (L)							Rfp - Foreign protein production ratio (g/g/h)									tInd, muPreInd, muInd, vpInd - See Design Factors table
X - Biomass (g/L)							k1, k2 - Internal variables related to the Shock and Recovery factors
S - Substrate (g/L)
P - Protein (g/L)
Ind - Inducer (g/L)							Reference:
Sh - Shock Factor (adimensional)
Re - Recovery Factor (adimensional)
Initial conditions:
V(0) = 1 L
X(0) = 0.1 g/L
S(0) = 40 g/L
P(0) = 0 g/L
Ind(0) = 0 g/L
Sh(0) = 1
Re(0) = 0
Parameters:
Y = 0.51 g/g
Sin = 100 g/L
Indin = 4 g/L
